# High-confidence calling of normal epithelial cells allows identification of a novel stem-like cell state in the colorectal cancer microenvironment

**DOI:** 10.1101/2024.02.23.581690

**Authors:** Tzu-Ting Wei, Eric Blanc, Stefan Peidli, Philip Bischoff, Alexandra Trinks, David Horst, Christine Sers, Nils Blüthgen, Dieter Beule, Markus Morkel, Benedikt Obermayer

## Abstract

Single-cell analyses can be confounded by assigning unrelated groups of cells to common developmental trajectories. For instance, cancer cells and admixed normal epithelial cells could potentially adopt similar cell states thus complicating analyses of their developmental potential. Here, we develop and benchmark CCISM (for Cancer Cell Identification using Somatic Mutations) to exploit genomic single nucleotide variants for the disambiguation of cancer cells from genomically normal non-cancer epithelial cells in single-cell data. In colorectal cancer datasets, we find that our method and others based on gene expression or allelic imbalances identify overlapping sets of cancer versus normal epithelial cells, depending on molecular characteristics of individual cancers. Further, we define consensus cell identities of normal and cancer epithelial cells with higher transcriptome cluster homogeneity than those derived using existing tools. Using the consensus identities, we identify significant shifts of cell state distributions in genomically normal epithelial cells developing in the cancer microenvironment, with immature states increased at the expense of terminal differentiation throughout the colon, and a novel stem-like cell state arising in the left colon. Trajectory analyses show that the new cell state extends the pseudo-time range of normal colon stem-like cells in a cancer context. We identify cancer-associated fibroblasts as sources of WNT and BMP ligands potentially contributing to increased plasticity of stem cells in the cancer microenvironment. Our analyses advocate careful interpretation of cell heterogeneity and plasticity in the cancer context and the consideration of genomic information in addition to gene expression data when possible.

**Novelty and Impact:** Single-cell analyses have become standard to assess cell heterogeneity and developmental hierarchies in cancer tissues. However, these datasets are complex and contain cancer and non-cancer lineage cells. Here, we develop and systematically benchmark tools to distinguish between cancer and non-cancer single-cell transcriptomes, based on gene expression or different levels of genomic information. We provide strategies to combine results of different tools into consensus calls tailored to the biology and genetic characteristics of the individual cancer.
