## Supplementary Tables for "High-confidence calling of normal epithelial cells allows identification of a novel stem-like cell state in the colorectal cancer microenvironment"

### Sheet: Table S1 CRC signature list
Table S2 CRC signature list
TA-Merlos	Enterocyte-Merlos	Paneth-Sato	NFkB_targets-Schwitalla	BMP_targets_up-Qi	Lgr5_ISC-Merlos	EphB2_ISC-Merlos	Late_TA-Merlos	Lgr5_ISC-Munoz	WYR-Serra	EpiHR-Canellas	YAP22_Wang	RevivalStemCell-Ayyaz	Fetal_Spheroid_mustata	Ki67hi_Proliferative-Cortina	MEX3A-Barriga	MEX3Ahi_LGR5hi-Alvarez	MEX3Alo_LGR5hi-Alvarez
Merlos-Suarezetal.,CellStemCell2011	Merlos-Suarezetal.,CellStemCell2011	Satoetal.,Nature2011	Schwitallaetal.,CancerCell2013	Qietal(BMP_up)	Merlos-Suarez,PMID:21419747,TableS5	Merlos-Suarez,PMID:21419747,TableS5	Merlos-Suarez,PMID:21419747,TableS5	Munozetal. EMBO(PMID:22692129)TableS3	Wnt-YAP-RegenerativeresponsegenesfromSerraetal.Nature(2019),PMID:31019299,Figure3f	EpithelialhighriskgenesfromCanellas-Socias,(Batllelab)PMID:36352230	Hippo/YAPsignaturefromWangetal.PMID:30380420	Ayyazetal.Nature2019PMID:31019301	MustataCellReports2013PMID:24139799	CortinaetalEMBO2017PMID:28468934	BarrigaetalCellStemCell2017PMID:28285904	Alvarez-VarelaNatCancer2022PMID:35773527	Alvarez-VarelaNatCancer2022PMID:35773527
AQP4	ACE2	ANGPT4	ABCA1	ABCC3	ABTB2	ASRGL1	ACE2	ACOT1	CTGF	LAMB3	CYR61	CLU	ACSM3	CDKN1B	MEX3A	MEX3A	KIF11
ASF1B	ADH4	BHLHA15	ABCB1	ACBD4	AFAP1L1	BCL2	AKR1B10	ACOT2	WWC2	EPS8L1	CTGF	ANXA1	AKAP13	PIF1	AIRN	SMOC2	NCAPG
ASPM	AKR1B10	C4BPA	ABCC6	ACER1	APCDD1	BEX1	ALPI	ACSM3	ANXA8	LMO7	AMOTL2	MIF	AKR1B10	CCNA1	ANGPT4	NOTUM	PRR11
ATIC	ALDH1A1	C4BPB	ADAM19	ACOT11	ARHGEF4	BEX2	ANPEP	ACVR2B	CLU	GPRC5A	ANKRD1	NPM1	ANXA1	GTSE1	ATP5MC2	MDK	CEACAM6
AURKA	ANPEP	CCL15	AHCTF1	ADCY9	ARNT2	CD44	CD36	ADRA2A	CXCL16	CAMK2N1	IGFBP3	CCND1	ANXA3	DEPDC1	BAALC	TUBA1A	HMGN2
BBS7	APOA4	CHAC1	AKR1C1	ADM	AXIN2	CENPF	CLIC5	AFAP1	IL33	COL17A1	F3		ANXA8	CEP55	BCL6	NKD1	DEK
BCKDHB	APOC2	CHGB	ALOX5	AGPAT2	BCL2	CYP2E1	CYP2C8	AFAP1L1	MSLN	ITGA3	FJX1		ANXA8L1	KIF20B	BOC	SOX4	KIF20A
BCL7A	APOC3	CLPS	AMH	AHNAK	BEX1	EPHB3	EGLN3	AGR3	TNFRSF12A	LAMC2	NUAK2		BASP1	CENPE	CAD	TM4SF1	ASF1B
BUB1B	ASAH2	COPZ2	APOD	ANKH	BEX2	FMNL2	EMP1	AK7		TNFRSF21	LATS2		CA2	KIF18A	CBX1	CXCL8	ARHGEF39
CCNE1	CEACAM20	GUCA2A	APOE	ANO1	CAP2	FSTL1	ENPP3	ALDH7A1		KRT80	CRIM1		CDH13	BUB1	CCDC66	PCSK1N	MYBL2
CCNF	CIDEC	HABP2	ATP1A2	ANTXR2	CYP2E1	IGFBP4	F3	ALMS1		PRSS22	GADD45A		CLU	CDC25B	CCDC91	TM7SF2	KPNA2
CDCA2	CLEC2D	MMP7	B2M	ANXA6	DGKG	KIF26B	FMO5	ANGPT2		DDR1	TGFB2		COL4A1	GJB3	CCL27	TENT5A	GGCT
CDCA5	CLIC5	NUPR1	BCL2	ANXA9	DLGAP1	LGR5	FRMD3	APCDD1		SLC2A1	PTPN14		COL4A2	KNSTRN	CD44	SERPINA1	RNASEH2A
CDK2	CREB3L3	REG4	BCL2A1	APLP1	DTL	MPP3	GDA	APP		KLK10	NT5E		CRIP2	CDCA3	CD86	PERP	SMC2
CENPA	CYP2D6	RNASE1	BDKRB1	ARHGEF3	DYNC2H1	PRELP	GDPD2	AQP1		SPINT1	AXL		DDIT4L	KIF18B	CENPB	LRMP	GINS2
CENPI	DNASE1	SCT	BGN	ASPG	EPHA4	PSRC1	HKDC1	AQP4		SLPI	DOCK5		ECSCR	MELK	CEP97	KLK1	FABP5
CENPN	DPEP1	SPINK4	CXCR5	ATOH8	PIMREG	PTHLH	IGSF9	ARHGAP39		GJB3	ASAP1		EDA2R	TROAP	CLEC2D	CST3	NUP37
CENPP	EGLN3	LYZ	BMP2	ATP6V0A1	FGFR4	PTPRO	IL18	ARL4C		LAMA3	RBMS3		EFEMP1	DDIAS	CLU	RAB26	DTYMK
CEP55	EMP1		BRCA2	ATP7B	FMNL2	PVT1	KRT20	ASCL2		MSLN	MYOF		EFNA5	CKAP2	CNNM1	ZNF503	CCNF
CHAF1B	GDE1		BTK	AUTS2	FSTL1	SCN2B	LRRC19	ASPM		KRT19	ARHGEF17		GKN1	KIF20A	CSNK1E	KRT17	H2AFZ
CHTF18	GDPD2		C3	BATF2	GRAMD1A	SLC1A2	MAFB	ATG16L2		PSORS1C1	CCDC80		HS6ST2	MIS18BP1	CWF19L2	IFI27	ARL6IP1
CKAP2L	GGT1		C4A	BCAM	GRK4	SLC38A4	MALL	ATM		PNPLA2	FOXF2		IGFBP7	CCNB2	DDX24	SMAD9	GAL
CLSPN	GGTLC1		CASP4	BCL2L1	IGF1R	SLCO3A1	MGAT4C	ATP11A		RHOD			IL33	CDC20	DEFA3	DACH1	HSPD1
CTPS1	GGTLC2		CAV1	BCL3	IGFBP4	SOAT1	MME	ATR		LEMD1			KRT4	CKAP2L	DEFA5	KRT19	BUB1
DCK	GGTLC3		CCL15	BCOR	IL17RD	SORBS2	OAS3	AXIN2		SLC20A1			LAPTM5	CCNB1	DGKD	ITPR2	SMC4
DCTD	IGSF9		CCL19	BCORL1	KIF12	ST3GAL3	OSGIN1	BCKDHB		EPHA2			LY6D	CRYM	DYNLT1	RASSF6	PIMREG
DNMT1	IL18		CCL2	KIAA1522	KIF26B	TACC1	SLC51A	BCL2		SEMA4B			MAL	TPX2	EDN1	F10	HIST1H4C
DSN1	KRT20		CCL23	CAMSAP3	KLHL13	TEAD2	PAPSS2	BCL7A		MAPK3			MSLN	DLGAP5	EIF4G1	FAM213A	RACGAP1
DUS4L	MALL		CCL3	CAPN2	LDHB	TNFRSF19	PCK1	BHLHB9		KLK7			PDZK1IP1	CDK1	EMP2	GDF15	ZWINT
DUSP7	MEP1B		CCL4	CAPN5	LGR5		PFKP	BLNK		PPL			PLEKHS1	BORA	EPHA4	RHOB	TUBB4B
DUT	MOCOS		CCL5	CCDC68	LIFR		PLEKHG6	BRCA2		KLK8			PPIC	NEK2	EXOC6B	RASD1	TROAP
E2F1	MOGAT2		CCND1	CCDC92	MDFIC		PTK6	CA12		SEZ6L2			S100A6	CDKN3	EXOSC10	IL13RA1	HSPE1
ESCO2	OSGIN1		CCND2	CDC42EP2	MPP3		RAB30	CACHD1		SLC22A18			SFTPD	ASPM	EXT2	HSPB1	KIF18B
ESPL1	PAPSS2		CCND3	CDKN1A	NPNT		RHOC	CBX6		ZNF185			SLC45A3	PSRC1	TCAF1	KIAA1324	CDC25C
EXOSC2	PLEKHG6		CCR5	CDX2	PITPNC1		SLC13A1	CC2D2A		SFTA2			SPP1	KIF23	FAM222A	FBXO2	CKAP2
EXOSC8	REG1B		CCR7	CELF4	PLP1		SLC15A1	CCDC18		CTSE			SPTSSB	PCSK6	FANCG	TEAD2	KIFC1
FADS1	RHOC		CD209	CES1	RASSF4		SLC23A1	CD320		S100A2			TACSTD2	OSCP1	FGFR4	CHD6	NOX1
FEN1	SLC13A2		CD3G	CHDH	RNF157		SLC26A3	CD44		RNF39			TUBB6	SLC28A3	FGFRL1	CDKN1C	TK1
FIGNL1	SLC15A1		CD40LG	CIDEC	SCN2B		SLC26A6	CDC42EP1		KRT17			VSIG1	NRARP	FOXN3	AKR1C3	CDCA8
FOXM1	SLC25A45		CD48	CISH	SEPT6		SLC2A2	CDCA7		SCEL			WFDC2	CENPA		TNFRSF12A	KIF20B
GEMIN4	SLC26A6		CD69	CKAP4	SERTAD4		SLC2A5	CDCA7L		SERPINB5				ALPP		PMEPA1	ECT2
GEMIN5	SLC2A2		CDKN1A	CLCA1	SLC1A2		SLC30A10	CDK6		MMP7				ALPP		HPCAL1	MCM7
GLS2	SLC30A10		CFLAR	CLIC5	SLC38A4		SLC5A12	CDO1		RHBDL2				ALPP		HSPA2	RANBP1
GSTCD	SLC34A2		CHI3L1	CLU	SLCO3A1		SLC6A19	CENPF		TACSTD2				SHCBP1		PLK2	CDCA2
GTSE1	SLC47A1		COL1A2	CNKSR1	SLIT2		SLC9A3	CEP192		VSIG2				ARHGEF39		FOXA2	CENPW
IFITM1	SLC6A19		CR2	CORO2A	SOAT1		SLITRK6	CES1		KLK6				ANLN		ITGB8	TUBA1C
IFITM2	ST3GAL4		CTSB	CPM	SORBS2		ST3GAL4	CGNL1		GDPD3				HMMR		AKAP12	SPC25
IFITM3	TREH		CTSL	CRIM1	SOX4		SYNPO	CIITA		WFDC3				PARPBP		KLF4	KIF18A
IGF1R			CXCL1	CSRNP1	TACC1		TREH	CIT		TM4SF4				TLR1		AREG	CEP55
ILF3			CXCL10	CX3CL1	TMEM182		TRIM15	CITED4		SLC25A25				CDC25C		HOTAIRM1	UBE2T
INCENP			CXCL11	CYBRD1	TNFRSF19		VWA1	CKAP2		ANXA3				CCNF		FHL2	ASPM
IQGAP3			CXCL2	CYP2S1	UTRN			CLCA1		KRT6A				AURKA	GTF2F1	MLLT11	CKS1B
KCNN4			CXCL3	CYP2W1	ZNF141			CLCA2		EXOC7				PRC1	HMGCS2	AZGP1	ANLN
KIF11			CYP27B1	CYTH3	ZNF273			CLIC6		FAM83A				CENPF	HS2ST1	MALAT1	KIF2C
KIF22			CYP7B1	DDR1	ZNF493			CLU		RIPK4				GSDMC	HSD17B14	KLF6	PBK
KIF24			DPYD	DMPK	ZNF626			CNN3		KLK11				SPC25	IFT27	DST	PRC1
KIF2C			DUSP1	DNAJA4	ZNF678			CPN1		SCNN1A				KIF2C	IGF1R	DPYSL3	DEPDC1
KNTC1			E2F3	DOCK5	ZNF680			CSAD		BAIAP2				KIF14	IKBIP	MFAP2	HMGB1
LAMC1			EDN1	DOK4	ZNF714			CSNK1E		FAM155A				EFCAB11	INPP5F	CXCL12	HMGB3
LIG1			EGFR	DOK7	ZNF85			CTTNBP2		MROH6				PRR11	KCNQ1OT1	PRSS22	HJURP
LMNB1			ERBB2	DUSP5	ZNF92			CYP2E1		HIST2H2BE				KIF22	KDM5A	NECTIN1	CKS2
LYAR			F11R	E2F2	ZNF93			DACH1		VGLL1				ARHGAP19-SLIT1	KIF12	TMEM176A	KIF23
LYSMD2			F3	EDN2				DAPK2		FXYD4				ARHGAP19-SLIT1	KIF1C	MMP11	DLGAP5
MARCKS			FABP6	EEPD1				DCT		KRT6B				GSDMC	KIF2A	ADM	TUBB
MBD4			FAS	EFNB2				DCTD		PLA2G10				PLK1	LAMC1	CLDN4	AURKB
MCM2			FCGRT	EFR3B				DDB2		KLK5					LBH	SCNN1A	TTK
MCM3			FSTL3	EHBP1L1				DDO		DISP2					LIMK2	CLDN3	MAD2L1
MCM5			FTH1	EIF4E3				DMPK		GABRP						IFI6	PCNA
MCM7			GADD45B	ENO3				DTL		CAPN12					ADGRL1	GUCA2A	PCLAF
MDN1			GATA3	EOGT				DTX4		DUSP27					LYZ	ANXA13	NUF2
MELK			GBP1	EPAS1				DYNC2H1		NXF3					SERF1B	DLL1	NEK2
MTBP			GCLC	EPHA2				EFNA4		HOXA4					MAD2L2	TUBB2B	GTSE1
MTHFD2			GCLM	FAM214A				EHF		PRPH					MAN2A2	WFDC2	MKI67
MYBL2			RACK1	FAM83C				ELL3		SNX24					MBD4	TFF3	BORA
NAP1L1			GSTP1	FAM83H				ELMO1		PAEP					MED24	LRRC26	KNSTRN
NCAPD2			GZMB	FCGRT				EMP2		FBXL14					MFGE8	RBP1	CENPF
NCAPG2			HAS1	FGFR4				ENGASE		RASAL1					MID1	MARCKSL1	CENPE
NCAPH			HLA-B	FGFRL1				EPHA4		KCNN4					MSI1	FN1	CCNA2
NDE1			HLA-G	FLNB				EPHB3		NGRN					MTR	PLEKHB1	CDCA3
NEUROG3			HMOX1	FOSL1				ERI2		MYBPC1					MYL6	MMP7	PTTG1
NRM			HPSE	FOXQ1				ESAM		COLEC10					NAV2	PRAP1	FAM83D
NUP133			HSD11B2	FURIN				ESPL1		FBXL13					NOLC1	PHLDA2	HMGB2
NUP210			HSP90AA1	FZD1				ESRRG		LINGO1					NR2E3	PCBP4	NUSAP1
NUP85			IGHG1	GADD45A				ETV6		RIN1					PACS1	HOXA10	CDK1
NUSAP1			IGKC	GADD45G				EVL		CLSTN2					PDAP1	COL9A3	BIRC5
PBK			CXCL8	GCH1				FADS1		MAGI2					PDE7A	GPRC5A	TUBA1B
PLK1			CXCR2	GDE1				FAM171A1		SCGN					PHF14	DNAJC12	RRM2
PLK4			INHBA	GREB1				FAM189B		RIMBP2					PHF3	PLCG2	HMMR
POLD1			IRF1	GRHL1				FARP1		GSTA1					PHGDH	NREP	CDC20
POLE			IRF2	GSE1				FBXO21		HOXB8					PITPNC1	TACSTD2	TOP2A
POLI			IRF7	HEXIM1				FGD1		MID1IP1						H1F0	CDKN3
POLR1E			KCNK5	HEY1				FGFR4		GAS6					PPIG	SPINK1	TPX2
PPAT			KRT6B	HIC2				FHDC1		FLRT1					PTPRS	PHLDA1	CCNB2
PRC1			LEF1	HID1				FMNL2		GSTA2					RAD50	REP15	PLK1
PRIM2			LGALS3	HMGCS2				FRAS1		KCNK3					RASSF10	ZNF91	CENPA
PRKD3			LTB	HMOX1				FSTL1							RGS12	TSC22D1	CCNB1
PRR11			MAP4K1	HR				FZD2							RPRD1A	PROX1	AURKA
PSIP1			MSX1	HSD17B2				FZD7							RSRC2		UBE2C
PSMC3IP			MUC2	ID1				GABBR1							SERF1A
QTRT1			MX1	ID2				GAS6							SIRT5
RAD18			MYB	ID3				GEMIN8							SLC29A1
RAD51AP1			MYC	IFNGR2				GINS1							SLC41A1
RAD51C			MYLK	IFNLR1				GKAP1							SLC44A2
RAD54L			NFKB1	IGDCC4				GLRX							SORCS2
RCC2			NFKB2	IGSF9				GPLD1							SOX4
RFC3			NFKBIA	IHH				GRAMD1A							SPICE1
RPA2			NPY1R	IL17RB				GRB7							STK3
RRM1			NR3C1	IL1RN				GREB1							TCF3
RRM2			OXTR	IL22RA1				HAUS4							TCTN3
RRP15			PAFAH2	INF2				HDAC11							TLR2
RRP1B			PENK	IQSEC2				HEMGN							TLX2
SETDB1			PGK1	ITGB5				HIRIP3							TMEM107
SIVA1			PIGR	ITPK1				HMBOX1							TMEM132A
SPAG5			PLAU	ITPRIPL2				HMGA2							TMEM206
SPC24			PLCD1	IZUMO4				HUNK							TNFRSF19
TCF19			PLK3	JAG1				IFFO2							TRIM44
TK1			PRKCD	JAG2				IFITM1							TYROBP
TLR2			PSMB9	JUP				IFITM1							UBN1
TMEM107			PSME2	KCNK10				IFITM2							WWOX
TPX2			PTEN	KIFC3				IFITM2							ZDHHC14
TSPAN12			PTGDS	KLF10				IFITM3
TUBE1			PTGIS	KLF4				IFITM3							ZNF48
UBE2T			PTHLH	KLHDC1				IFT122
UNG			PTPN13	KRT20				IGFBP4
UTP15			PTX3	KSR1				IL17RD
WDHD1			RIPK2	LENG9				ILF3							ZSCAN2
WDR76			S100A4	LGALS3				IMMP2L
XRCC2			SAA2	LMNA				IMPDH2
ZRANB3			SAT1	LPIN1				IRF2BP2
			SCNN1A	LRFN4				IRS1
			SELP	LRP1				ISYNA1
			SERPINA1	LRRFIP1				KANK1
			SERPINA3	LYPD8				KCNE3
			SERPINB1	MAF				KCNQ1
			SKP2	MAP3K5				KIF12
			SLC6A6	MAP3K6				KIF20A
			SOD2	MAP3K9				KLHL23
			SOX9	MIDN				KLHL24
			SPP1	MOCOS				KLHL8
			ST6GAL1	MS4A6E				KRT23
			ST8SIA1	MS4A6A				LAMB3
			TAP1	MST1R				LANCL1
			TF	MTMR11				LCP1
			TFF3	MXD1				LECT2
			TGM2	MYBL2				LGR5
			THBS1	MYL7				LIMK2
			THBS2	NCMAP				LIPT2
			TLR2	NFE2L2				LPAR6
			TNC	NFKBIA				LRIG1
			TNFAIP2	NKD1				LYSMD2
			TNFAIP3	NPC1L1				MAGED1
			TNFRSF1B	NRBP2				MAN2A2
			TNFRSF4	ONECUT2				MARVELD1
			TNFSF10	OSBPL10				MCC
			TNIP1	OVOL2				MCM8
			TRAF1	P2RY6				MDN1
			TREM1	PAQR8				MECOM
			TRPC1	PDE2A				MEX3A
			TWIST1	PDLIM7				MFGE8
			UGGT1	PDX1				MIF
			UPP1	PHF19				MLH3
			VCAM1	PHLDA2				MLXIP
			VEGFC	PITPNM1				MPP3
			VIM	PKP3				MPZL1
			WT1	PLAUR				MPZL3
			YY1	PLCD1				MSI1
				PLCD3				MYC
				PLEKHA6				MYO1B
				PLEKHG6				NAP1L1
				PMEPA1				NAPEPLD
				PON2				NAV1
				PPARA				NEDD4
				PPARG				NFIA
				PPARGC1B				NFIC
				PRKAB1				NIN
				PRKCD				NOD1
				PWWP2B				NOTCH1
				R3HDML				NOTCH2
				RAB27B				NR2E3
				RAP1GAP				NRG4
				RAPGEFL1				NRN1
				RASA4				NRTN
				RASA4B				OLFM4
				RASGEF1B				ORC1
				RASL11A				PAICS
				RHOF				PALB2
				RHOU				PBX1
				RMDN2				PCDH8
				S100A14				PCK2
				S100A6				PDE3B
				SCT				PDE8B
				SEMA3B				PDGFA
				SEMA6A				PDS5B
				SEMA6D				PELI2
				SERINC2				PHC1
				SERTAD1				PHF20
				SFN				PHLDB2
				SH3D21				PHLPP1
				SHISA2				PICALM
				SKIL				PLA2G4A
				SLAMF9				PLCE1
				SLC25A24				PLEKHB1
				SLC26A2				PLS3
				SLC27A4				PLXNB1
				SLC30A10				PNPLA7
				SLC44A2				POGK
				SLC52A3				POGLUT1
				SLC6A8				POLD1
				SLC7A8				POLE
				SLC9A2				POLI
				SMAD6				PPAT
				SMAD7				PPM1F
				SMAGP				PPP1R9A
				SORBS3				PRELP
				SPHK1				PRKACB
				SPSB1				PRKD3
				STX1A				PRPF40B
				STXBP1				PRPS2
				TBC1D2				PRRC2B
				TBX3				PRSS23
				TCF7				PSD3
				TFCP2L1				PSRC1
				TGFBI				PTPRM
				TICAM1				PTPRO
				TIMP3				PTPRS
				TINAGL1				QSOX2
				TLCD2				RASA3
				TMC5				RASL11B
				TMEM220				RASSF4
				TMEM236				RASSF5
				TMEM253				RCCD1
				TMEM50B				RDH16
				TMTC2				RGMB
				TNFAIP8L3				RGS12
				TNFSF13B				RHBDF1
				TNK2				RHOBTB3
				TNS4				RNF32
				TOB1				RNF43
				TOM1				RPRD1A
				TRIM16				S100PBP
				TRIM3				SCN2B
				TSKU				SDC4
				TTR				SECTM1
				TUBB2A				SEMA3B
				TUBB2B				SEMA7A
				TULP3				SESN3
				UBE2H				SESTD1
				USP12				SFRP5
				VIPR1				SGK1
				WWC2				SHISA2
				ZBTB7B				SLC12A2
				ZNF385A				SLC14A1
				ZFYVE9				SLC16A13
				ZMIZ1				SLC19A2
								SLC23A3
								SLC27A2
								SLC39A10
								SLC44A2
								SLCO3A1
								SMARCD3
								SMO
								SMOC2
								SMPX
								SNX10
								SOAT1
								SORBS2
								SORCS2
								SORD
								SOX4
								SOX9
								SP5
								SPAG5
								SPATA24
								SPICE1
								SRL
								STK39
								TBC1D19
								TBC1D4
								TBC1D9
								TCF7
								TEAD2
								TEX9
								TFPI
								TGIF1
								TGIF2
								TIAM1
								TIFA
								TIMELESS
								TLR2
								TMEM132A
								TMEM209
								TMEM9
								TNFAIP8L1
								TNFRSF19
								TNFSF10
								TNS3
								TNS4
								TRIM24
								TRIM32
								TRIM37
								TRIM44
								TSPAN5
								TTC21B
								TTC23
								TTPA
								TUBB2B
								TXNDC16
								UNG
								UTRN
								VAV3
								VDR
								VNN1
								WDR35
								WDR90
								WWP1
								WWTR1
								XRCC5
								YAP1
								ZBTB12
								ZBTB25
								ZBTB38
								ZC3HAV1L
								ZFHX3
								ZFP90
								ZMYM1
								ZNF12
								ZNF292
								ZNF318
								ZNF397
								ZNF462
								ZNF48
								ZNF496
								ZNF503
								ZNF566
								ZNF618
								ZNF704
								ZNF713
								ZNRF3
								ZRANB3

### Sheet: Table S2 Ligand receptor genes
Table S2 Ligand and receptor list
LIGAND FAMILY
WNT	WNT1	WNT2	WNT2B	WNT3	WNT3A	WNT4	WNT5A	WNT5B	WNT6	WNT7A	WNT7B	WNT8A	WNT8B	WNT9A	WNT9B	WNT10A	WNT10B	WNT11	WNT16
WNT AMP	RSPO1	RSPO2	RSPO3	RSPO4
EGF	EGF	TGFA	HBEGF	BTC	AREG	EREG	EPGN
FGF	FGF1	FGF2	FGF3	FGF4	FGF5	FGF6	FGF7	FGF8	FGF9	FGF10
VEGF	VEGFA	VEGFB	VEGFC	VEGFD
HGF	HGF
IGF	IGF1	IGF2
MST	MST1
BMP	BMP2	BMP4	BMP6	BMP7
TGFB	TGFB1	TGFB2	TGFB3	LTBP1	LRRC32	BMP3	GDF2	BMP10	INHA	INHBA	INHBB	INHBC	INHBE	FST
NOTCH	JAG1	JAG2	DLL1	DLL3	DLL4
HEDGEHOG	SHH	IHH	DHH
EPHRIN	EFNA1	EFNA2	EFNA3	EFNA4	EFNA5	EFNB1	EFNB2	EFNB3
TNF	TNF	LTA
TRAIL	TNFSF10
Hippo/YAP	DCHS1	DCHS2
RECEPTOR FAMILY
WNT	FZD1	FZD2	FZD3	FZD4	FZD5	FZD6	FZD7	FZD8	FZD9	FZD10
WNT AMP	LGR4	LGR5	LGR6
EGF	EGFR	ERBB2	ERBB3	ERBB4
FGF	FGFR1	FGFR2	FGFR3	FGFR4
VEGF	FLT1	KDR	FLT4
HGF	MET
IGF	IGF1R
MST	MST1R
BMP	BMPR1A	BMPR1B	BMPR2
TGFB	TGFBR1	TGFBR2	ACVR1	ACVR1B	ACVR1C	AVCR2A	ACVR2B
NOTCH	NOTCH1	NOTCH2	NOTCH3	NOTCH4
HEDGEHOG	PTCH1	PTCH2
EPHRIN	EPHA1	EPHA2	EPHA3	EPHA4	EPHA5	EPHA6	EPHA7	EPHA8	EPHB1	EPHB2	EPHB3	EPHB4	EPHB5	EPHB6
TNF	TNFRSF1A	TNFRSF1B
TRAIL	TNFRSF10A	TNFRSF10B
Hippo/YAP	FAT1	FAT2	FAT3	FAT4

### Sheet: Table S3 Sequencing statistics
Whole genome sequencing (mapped to GRCh38)
Sample ID	Total number of sequenced reads	Total number of mapped reads	Total number of covered bases	Median coverage
P07N	940933674	939958246	2933137463	43
P07T	3203657296	3199992012	2935454376	135
P08N	1111073992	1109265518	2932456309	24
P08T	2868526522	2864603781	2935581697	116
P09N	839337782	838463799	2932349877	39
P09T	3318632890	3314092917	2934748946	133
P13N	995264088	994333285	2933912344	46
P13T	2759744140	2756474809	2935778187	107
P14N	943679218	942718957	2912858160	43
P14T	2627887738	2624287565	2915355902	112
P16N	778662000	777832328	2933340036	36
P16T	2899827452	2894023878	2935736034	117
P20N	1003566626	1002141475	2934066176	46
P20T	2458593184	2455254267	2935517674	102
P21N	885738406	884347114	2912598702	40
P21T	2853935008	2850239477	2915242320	119
P26N	901405460	900604396	2933522815	41
P26T	3060162106	3057141994	2935628598	129
P35N	937307590	936026940	2933541012	40
P35T	2977249994	2968393648	2935753415	125
Single-cell RNA sequencing (mapped to GRCh38)
Sample ID	Number of Reads	Reads Mapped Confidently to Genome	Estimated Number of Cells	Mean Reads per Cell	Median Genes per Cell
P07N	421044712	0.882	3484	120850	563
P07T	232176235	0.9	4697	49430	916
P08N	367092232	0.888	2709	135508	1380
P08T	371378156	0.84	4539	81819	1400
P09N1	219567441	0.918	6339	34637	1117
P09N2	238052401	0.919	5501	43274	1277
P09T1	333301837	0.825	5050	66000	1339
P09T2	322132313	0.833	5926	54359	1267
P13N	254676558	0.8	5768	44153	1301
P13T	299895457	0.787	4457	67286	1664
P14N	245819249	0.72	4052	60666	1173
P14T	228096760	0.739	4287	53206	1284
P16N	283361612	0.847	4184	67725	1133
P16T	308059316	0.806	6102	50484	753
P20N	345113751	0.898	4845	71230	1481
P20T	370675057	0.865	5834	63537	1550
P21N	359778998	0.84	5474	65725	1500
P21T	372371493	0.898	6670	55827	1483
P26T	228303514	0.871	5905	38662	1200
P35T	355963696	0.823	5667	62813	1478
